# Spexin and a novel cichlid-specific spexin paralog both inhibit FSH and LH through a specific galanin receptor (Galr2b) in tilapia

**DOI:** 10.1101/853622

**Authors:** Yaron Cohen, Krist Hausken, Yoav Bonfil, Michael Gutnick, Berta Levavi-Sivan

## Abstract

Spexin (SPX) is a 14 amino acid peptide hormone that has pleiotropic functions across vertebrates, one of which is involvement in the brain-pituitary-gonad axis of fish. SPX(1) has been identified in each class of vertebrates, and a second SPX (named SPX2) has been found in some non-mammalian species. We have cloned two spexin paralogs, designated as Spx1a and Spx1b, from Nile tilapia (*Oreochromis niloticus*) that have varying tissue distribution patterns. Spx1b is a novel peptide only identified in cichlid fish, and is more closely related to Spx1 than Spx2 homologs as supported by phylogenetic, synteny, and functional analyses. Kisspeptin, Spx, and galanin (Gal) peptides and their corresponding kiss receptors and Gal receptors (Galrs), respectively, are evolutionarily related. Cloning of six tilapia Galrs (Galr1a, Galr1b, Galr2a, Galr2b, Galr type 1, and Galr type 2) and subsequent *in vitro* second-messenger reporter assays for Gα_s_, Gα_q_, and Gα_i_ suggests that Gal and Spx activate Galr1a/Galr2a and Galr2b, respectively. A decrease in plasma follicle stimulating hormone and luteinizing hormone concentrations was observed with injections of Spx1a or Spx1b *in vivo*. Additionally, application of Spx1a to pituitary slices decreased the firing rate of LH cells, suggesting direct inhibition at the pituitary level. These data collectively suggest an inhibitory mechanism of action against the secretion of gonadotropins for a traditional and a novel spexin paralog in cichlid species.
