## Supplementary Table 1 for "Spexin and a novel cichlid-specific spexin paralog both inhibit FSH and LH through a specific galanin receptor (Galr2b) in tilapia"

### Sheet: Accession
Supplementary Table 1. Accession numbers acquired from NCBI or Ensembl for spexin and galanin receptor sequences used for phylogenetic analyses.
SPEXIN ACCESSION NUMBERS
	Spx1 (Spx1a)	Spx1b	Spx2
Tilapia	MN399812	MN399813
P. Nyererei		XR_311601
Z. Mbuna	XP_014264806	XP_004563780
Burtoni	XP_005940656.1	XP_005939760.1
Elephant shark	XP_007895473
Medaka	XP_023807880		AIL31448.1
Goldfish	I7C2V3.2
Fugu	XP_003979286
Platyfish	XP_027900275
Zebrafish	XP_005164831.1		AIL31447.1
Cave fish	XP_007230737
Gar	XP_006633257
Coelacanth	ALD51528		AIL31446
Xenopus			2a| AIL31444	2b| AIL31445
Turtle	XP_006127722
Anole	XP_003220804		AIL31442.1
Chicken	ALD51526.1		AIL31443.1
Turkey	ENSMGAG0000001369
Cow	XP_586464
Sheep	XP_027821541
Rabbit	XP_017199088
Rat	XP_001074051
Mouse	XP_006507032
Macaque	XP_005570398
Human	NP_085049.1
GALANIN AND KISSPEPTIN RECEPTOR ACCESSION NUMBERS
	GALR1a	GALR1b	GALR2a	GALR2b	GALR3	GALR "type1"	GALR "type2"	KISSR1	KISSR2	KISSR3	KISSR4
Zebrafish	XP_696215	ENSDARG00000079165	ENSDARG00000020853	NC_007114					NP_001099149	NP_001104001
Tilapia	MN326828	MN326829	MN326830	MN326831		MN614146	MN614147		Q6BD04	XP_025752608
P. Nyererei	ENSPNYG00000012830		ENSPNYG00000020064	ENSPNYG00000008837
Z. Mbuna	ENSMZEG00005007536	ENSMZEP00005001574	ENSMZEG00005009582	ENSMZEG00005022509
Burtoni	ENSHBUG00000009695	ENSHBUP00000034805	ENSHBUG00000002978	ENSHBUP00000022696
Tetraodon		ALF99950
Stickleback	ENSGACG00000002526			ENSGACG00000014055
Medaka	ENSORLG00000020725			ENSORLG00000004773			XP_004069963.1		XP_004079479
Tetraodon	ENSTNIG00000019067			ENSTNIG00000018602
Euro. Eel								CCH26286.1	CBV36798.1	CCH26287.1	[1]
Gar								[1]	[1]	[1]
Coelacanth	ENSLACG00000002517	ENSLACG00000002165	ENSLACG00000017207	ENSLACG00000002901	ENSLACG00000001837			[1]	[1]	[1]	[1]
Xenopus					ENSETG00000006335			NP_001163985	NP_001165296	NP_001165295.1
Python								[2]			[2]
Turtle								[2]			[2]
Anole	ENSACAG00000005481	ENSACAG00000009728	ENSACAG00000007924		ENSACAG00000015447
Chicken	ENSGALG00000026011	ENSGALG00000003425	ENSGALG00000002088	NP_001122137.1	ENSGALG00000012307
Mouse								NP_444474
Human	ENSG00000166573		ENSG00000182687		ENSG00000128310			NP_115940
Human
MC1R	NP_002377.4		[1]. Pasquier et al.	Front Endocrinol (Lausanne). 2012; 3: 173.Published online 2012 Dec 26. doi: 10.3389/fendo.2012.00173
MC2R	NP_000520.1		[2]. Pasquier et al.	BMC Evol Biol. 2014 Feb 19;14(1):30. doi: 10.1186/1471-2148-14-30.
MC3R	NP_063941.3
MC4R	NP_005903.2
MC5R	NP_005904.1
