## Supplementary Table 2 for "Spexin and a novel cichlid-specific spexin paralog both inhibit FSH and LH through a specific galanin receptor (Galr2b) in tilapia"

### Sheet: Sheet1
Supplementary Table 2. NCBI accession numbers for genes used to construct the spexin synteny analysis.
NCBI GeneIDs
	Zebrafish	Nile tilapia	Burton's mouthbrooder
	Ch4	LG15	Un
got1ba	100034417	100693736	102297447
spx1a	101882535	102075655	102296945
gys2	373082	100694004	102296339
kiss2	100216472	100694550	106633610
ldhba	30497	100694281	102295718
slc25a3a	393688	100694818	102295014
	Zebrafish	Nile tilapia	Burton's mouthbrooder
	Ch25	LG7	Un
slc35b4	323737	100702444	102303492
got1bb	557646	100702173	102303806
spx1b	x	102080279	102304100
Ldhbb	436747	100702713	ENSHBUG00000002168
pthlhb	751101	100702982	102305631
GalRtype2	101883414	102079147	102305934
kcnc1	100334453	100690100	102291702
lrp5	568518	100706936	102294381
ppp6r3	324530	100690568	102296508
gal	100006361	100699595	102302900
spx2	110437755	x	x
ldhd	334208	100709132	102312284
syt9b	445476	100694209	102312312
